# A flexible end-to-end automated sample preparation workflow enables reproducible large-scale bottom-up proteomics

**DOI:** 10.1101/2025.05.23.655690

**Authors:** Sandra Schär, Luca Räss, Liliana Malinovska, Simonas Savickas, Francesca Cavallo, Christopher Below, Marco Tognetti, Polina Shichkova, Benoit Gourdet, Gonzalo Robles, Leo Iu, Jakob Vowinkel, Yuehan Feng, Roland Hjerpe, Roland Bruderer, Lukas Reiter

## Abstract

Bottom-up proteomics holds significant promise for clinical applications due to its high sensitivity and precision, but is limited by labor-intensive, low-throughput sample preparation methods. Advanced automation is essential to enhance throughput, reproducibility, and accuracy and to allow standardization to make bottom-up proteomics amenable for large-scale studies. We developed a fully integrated, automated sample preparation platform that covers the entire process from biological sample input to mass spectrometry-ready peptide output and can be applied on a multitude of biological samples. With this end-to-end solution, we achieved high intra- and inter-plate reproducibility, as well as longitudinal consistency, resulting in precise and reproducible workflows. We showed that our automated workflow surpasses established manual and semi-automated workflows, while improving time efficiency. Finally, we demonstrated the suitability of our automated sample preparation platform for drug development by performing a high-content compound characterization for targeted protein degradation, where high throughput and quantitative accuracy are indispensable. For this, we coupled application-specific workflows to perform proteome profiling and confirm target degradation by precise protein quantification. Overall, our results highlight the selective degradation of specific proteins of interest for ten selected compounds across two cell lines. Thus, the automated sample preparation platform facilitates rapid adaptation to emerging developments in proteomics sample preparation, combining standardization, flexibility, and high-throughput capabilities to drive significant advancements in clinical assays and proteomics research.
