## Supplementary Data 1 for "A flexible end-to-end automated sample preparation workflow enables reproducible large-scale bottom-up proteomics"

### Sheet: Supplementary_Data_1
List of materials specifically used for the automated sample preparation system and workflows.
Hardware
Device Name	Source	Product Number	Description
StarPlus M Autoload	Hamilton	173025-M	8-channel liquid handling robot
Hmotion	Hamilton	10087529	SCARA robot
[MPE]2	Hamilton	96160-01	Positive pressure extraction module
Hamilton Heater Shaker	Hamilton	188319	Temperature-controlled shaking
Magnum FLXTM Enhanced universal magnet plate	Alpaqua	A000400	Magnetic rack for 96-well plates
Epoch	BioTek	EPOCHR	Microplate Spectrophotometer
Ultravap(R) Mistral	Porvair Sciences	500149	Blowdown evaporator
XPeel(R)	Brooks	XP-A_230V	Plate seal remover
Ultraseal TM Pro	Porvair Sciences	500290	Plate sealer
LE220 Rsc	Covaris	500652	Focused ultrasonicator
Genius XE70	Peak Scientific	3300253	Nitrogen generator
Software
Software name	Source	Version	Description
Venus	Hamilton	4.5.0.7977	Microlab STAR Software
Dynamic liquid classification	Hamilton	1.1.0	Classify liquids based on pipetting behavior
Venus TADM Feature	Hamilton	5.1 (build 4062)	Total aspiration and dispense monitoring
Venus Data Base Plus	Hamilton	1.1 (build 6425)	MS SQL Server
Venus Dynamic Scheduler	Hamilton	5.1 (build 6425)	Optimization of multi-resource assays
Sonolab	Covaris	10.2.0.1360	Ultrasonicator control software
Gen5	BioTek	3.11.19	Microplate spectrophotometer control software
Labware
Item	Source	Product Number
96-well plate, Flat bottom, clear	Greiner	655101
96-well plate, V-bottom, deep well plates for KingFisher Flex	Thermo Fisher Scientific	95040450
96-well plate, V-bottom, 1.1 mL	analytical-sales	690026
96-well plate, twin.tec PCR, LoBind	Eppendorf	30129512
96-well plate, hydropilic-lipophilic balanced (HLB), µElution	Waters	186001828BA
4 compartment, V-bottom, reservoir plate	Porvair Sciences	390107
12 compartment, V-bottom, reservoir plate	Porvair Sciences	390005
24 compartment, V-bottom, reservoir plate	Porvair Sciences	390018
60 mL reagent container for Microlab STAR	VWR	736-0830
120 mL reagent container for Microlab STAR	VWR	736-0834
200 mL reagent container for Microlab STAR	VWR	736-0835
0.5 mL screw-cap microtube	Sarstedt	72.785
1.5 mL screw-cap microtube	Sarstedt	72.687
2.0 mL screw-cap microtube	Sarstedt	72.694.007
10 µL, CO-RE tips for Microlab STAR	VWR	736-0694
50 μL, CO-RE tips for Microlab STAR	VWR	736-0775
300 μL, CO-RE tips for Microlab STAR	VWR	736-0790
1000 μL, CO-RE tips for Microlab STAR	VWR	736-0794
Chemicals
Item	Source	Product Number
Tris-HCl 1M solution pH 8.0	Thermo Fisher Scientific	J22638-AP
Methanol, HPLC-grade	Carl-Roth	HN41.2
Acetonitrile, HPLC-grade	Sigma-Aldrich	34851
Ethanol absolute, denatured	Sigma-Aldrich	2856
ABC (Ammonium bicarbonate)	Sigma-Aldrich	A6141
TCEP (tris(2-carboxyethyl)phosphine hydrochloride)	Sigma-Aldrich	C4706
CAA (2-Chloracetamide)	Sigma-Aldrich	22790
TFA (Trifluoracetic acid)	Sigma-Aldrich	302031
FA (Formic acid)	Carl-Roth	4724.1
Sera-Mag SpeedBead Carboxylate-Modified Magnetic Particles, hydrophobic	Sigma-Aldrich	GE-65152105050250
Sera-Mag SpeedBead Carboxylate-Modified Magnetic Particles, hydrophilic	Sigma-Aldrich	GE-45152105050250
Recombinant proteins and peptides
Trypsin: sequencing-grade modified trypsin	Promega	V5111
Lysyl endopeptidase	Wako Pure Chemical Industries	125-05061
Heavy-labelled peptides	SciTide	NA
Commercial Kits
Pierce Bovine Serum Albumin (BSA), Standard pre-diluted set	Thermo Fisher Scientific	23208
Pierece BCA Protein Assay Kit	Thermo Fisher Scientific	23225
Micro BCA Protein Assay Kit	Thermo Fisher Scientific	23235
iRT	Biognosys AG	Ki-3002
