## Supplementary Data 2 for "A flexible end-to-end automated sample preparation workflow enables reproducible large-scale bottom-up proteomics"

### Sheet: Supplementary_Data_2
Comprehensive list of all materials utilized in this manuscript, supplementing the materials already specified in Supplementary Data 1.
Chemicals
Tris-HCl 1M solution pH 8.0	Thermo Fisher Scientific	J22638-AP
Methanol, HPLC-grade	Carl-Roth	HN41.2
Acetonitrile, HPLC-grade	Sigma-Aldrich	34851
Ethanol absolute, denatured	Sigma-Aldrich	2856
ABC (Ammonium bicarbonate)	Sigma-Aldrich	A6141
TCEP (tris(2-carboxyethyl)phosphine hydrochloride)	Sigma-Aldrich	C4706
CAA (2-Chloracetamide)	Sigma-Aldrich	22790
TFA (Trifluoracetic acid)	Sigma-Aldrich	302031
FA (Formic acid)	Carl-Roth	4724.1
Urea	Sigma-Aldrich	51456
PBS (Phosphat-buffered Saline),1X, pH 7.4	Gibco	11875085
DMEM (Dulbecco's Modified Eagle Medium)	Thermo Fisher Scientific	11995065
RPMI (Roswell Park Memorial Institute) - 1640	Thermo Fisher Scientific	22400089
FBS (Fetal Bovine Serum)	Sigma-Aldrich	F6178
Penicillin-Streptomycin	Sigma-Aldrich	P4333
Sera-Mag SpeedBead Carboxylate-Modified Magnetic Particles, hydrophobic	Sigma-Aldrich	GE-65152105050250
Sera-Mag SpeedBead Carboxylate-Modified Magnetic Particles, hydrophilic	Sigma-Aldrich	GE-45152105050250
Enzymes
Trypsin: sequencing-grade modified trypsin	Promega	V5111
Lysyl endopeptidase	Wako Pure Chemical Industries	125-05061
Commercial Kits
Pierce Bovine Serum Albumin (BSA), Standard pre-diluted set	Thermo Fisher Scientific	23208
Pierece BCA Protein Assay Kit	Thermo Fisher Scientific	23225
Micro BCA Protein Assay Kit	Thermo Fisher Scientific	23235
iRT	Biognosys AG	Ki-3002
Labware
96-well plate, Flat bottom, cell culture	Corning	CLS3997
96-well plate, U-bottom, cell culture	Greiner	650201
96-well plate, AFA-Tube TPX plate	Covaris	520291
96-well plate, Flat bottom, clear	Greiner	655101
96-well plate, V-bottom, deep well plates for KingFisher Flex	Thermo Fisher Scientific	95040450
96 tip comb, for deep-well magnets for KingFisher Flex	Thermo Fisher Scientific	97002534
96-well plate, V-bottom, 1.1 mL	analytical-sales	690026
96-well plate, twin.tec PCR, LoBind	Eppendorf	30129512
96-well plate, hydropilic-lipophilic balanced (HLB), µElution	Waters	186001828BA
Hardware
Echo 550	Labcyte	E5XX-1407
LE220 Rsc	Covaris	500652
KingFisher Flex	Thermo Fisher Scientific	5400630
Microplate reader	BMG Labtech	Spectrostar Nano
Savant SpeedVac	Thermo Fisher Scientific	SPD131DDA
Auroara 3 column, 250 mm	IonOpticks	AUR3-25075C18-CSI
Auroara 3 column, 550 mm	IonOpticks	PRO-55075C18
Acquity UHPLC CSH C18 reversed phase column	Waters	186007563
easy nLC	Thermo Fisher Scientific	LC140
Vanquish Neo	Thermo Fisher Scientific	636.113
Acquity UHPLC M-Class	Waters	186016016 & 186016012 & 186016003
Captive Spray II ion source	Bruker Daltonics	1897270
Nanospray flex ion source	Thermo Fisher Scientific	ES072
Column oven	Sonation GMBH	PRSO-V2-ES72
FAIMS Pro	Thermo Fisher Scientific	FMS02-10001
Exploris 480	Thermo Fisher Scientific	MA10604C
timsTOF HT	Bruker Daltonics	1888526
Software
Rstudio v2024.12.0	Rstudio	https://www.rstudio.com
R vR-4.4.2	The R Foundation	https://www.r-project.org
tidyverse v2.0.0	Wickham et. al.	https://www.tidyverse.org
stats v4.2.2	The R Foundation	https://www.r-project.org
PyMol v2.4.1	Schrödinger	https://www.pymol.org
Spectronaut v19	Biognosys AG	https://www.biognosys.com
Spectrodive v12	Biognosys AG	https://www.biognosys.com
