## Supplementary Data 3 for "A flexible end-to-end automated sample preparation workflow enables reproducible large-scale bottom-up proteomics"

### Sheet: Supplementary_Data_3
List of cell line samples used in this manuscript.
Cell Type	Source	Product Format	Manufacturer	Product number	Pellet Size [Mio]
HeLa	Human	Cell pellet	Ipracell	CC-01-10-10	50
HCT116	Human	Cell pellet	Cell Line Services	300195CP20	20
U-251 MG	Human	Cell pellet	Cell Line Services	300385CP20	20
K-562	Human	Cell pellet	Cell Line Services	300224CP20	20
A549	Human	Cell pellet	Cell Line Services	300114CP20	20
MCF-7	Human	Cell pellet	Cell Line Services	300273CP20	20
U937	Human	Cell pellet	Cell Line Services	300368CP20	20
NB-4	Human	Cell pellet	Cell Line Services	300299CP20	20
SK-OV-3	Human	Cell pellet	Cell Line Services	300342CP20	20
HEK293	Human	Cell pellet	Cell Line Services	300192CP20	20
PBMC	Human	Cell pellet	Ruwag	LZ-CC-2704	10
A549	Human	Complete culture medium supplemented with 5% (v/v) DMS	Addex Bio	C0016002	variable
K562	Human	Complete culture medium supplemented with 5% (v/v) DMS	Addex Bio	C0003004	variable
