## Supplementary Data 4 for "A flexible end-to-end automated sample preparation workflow enables reproducible large-scale bottom-up proteomics"

### Sheet: Supplementary_Data_4
Selected chemical compounds for cell treatment experiments.
#	Compound	Mechanism	Target(s)	Therapeutic Area	Supplier	Catalogue number	Test concentration (µM)	Ligase	Note
1	Cemsidomide (CFT7455)	Molecular glue degrader	IKZF1, IKZF3	Oncology	Cambridge Bioscience	T60024	1	CRBN
2	Pomalidomide	Molecular glue degrader	IKZF1, IKZF3	Oncology	MedChemtronica AB	HY-10984	1	CRBN
3	Iberdomide (CC-220)	Molecular glue degrader	IKZF1, IKZF3	Oncology	MedChemtronica AB	HY-101291	1	CRBN
4	MRT-2359	Molecular glue degrader	GSPT1	Oncology	Cambridge Bioscience	T67934	1	CRBN
5	R-CR8	Molecular glue degrader	CyclinK	Oncology	MedChemtronica AB	HY-18340	1	DDB1
6	SR-4835	Molecular glue degrader	CyclinK	Oncology	MedChemtronica AB	HY-130250	1	DDB1
7	E7820	Molecular glue degrader	RBM39	Oncology	MedChemtronica AB	HY-14571	10	DCAF15
8	E7070 (Indisulam)	Molecular glue degrader	RBM39	Oncology	MedChemtronica AB	HY-13650	10	DCAF15
9	XL01126	Bifunctional degrader	LRRK2	Neurodegeneration	MedChemtronica AB	HY-148030	1	VHL
10	Compound-68	Bifunctional degrader	LRRK2	Neurodegeneration	Sygnature Discovery	-	1	CRBN	based on WO2022198112
