## Supplementary Data 5 for "A flexible end-to-end automated sample preparation workflow enables reproducible large-scale bottom-up proteomics"

### Sheet: Supplementary_Data_5
Selected heavy-labelled peptides for targeted proteomic assay.
UniProt_ID	Protein_Label	Peptide_Sequence
O75909	CCNK_HUMAN	FEIQEWTSK
O75909	CCNK_HUMAN	DLAHTPSQLEGLDPATEAR
O75909	CCNK_HUMAN	YVTGACCLFLAGK
P00558	PGK1_HUMAN	YSLEPVAVELK
P00558	PGK1_HUMAN	AAVPSIK
P00558	PGK1_HUMAN	ELNYFAK
P15170	ERF3A_HUMAN	SVDGPIR
P15170	ERF3A_HUMAN	LESGSICK
P15170	ERF3A_HUMAN	SVVAPPGAPK
Q13422	IKZF1_HUMAN	SNHSAQDSAVENLLLLSK
Q13422	IKZF1_HUMAN	DQGSSALSGVGGIR
Q13422	IKZF1_HUMAN	GLSDTPYDSSASYEK
Q14498	RBM39_HUMAN	TGIDLGTTGR
Q14498	RBM39_HUMAN	TDASSASSFLDSDELER
Q14498	RBM39_HUMAN	VLGVPIIVQASQAEK
Q5S007	LRRK2_HUMAN	VESFSAR
Q5S007	LRRK2_HUMAN	LCGLIDCVHFLR
Q5S007	LRRK2_HUMAN	LVELLLNSGSR
Q9UKT9	IKZF3_HUMAN	SIHLPEK
Q9UKT9	IKZF3_HUMAN	ESELIQTR
Q9UKT9	IKZF3_HUMAN	TFLQSTDPGDTASAEAR
