## Supplementary Data 6 for "A flexible end-to-end automated sample preparation workflow enables reproducible large-scale bottom-up proteomics"

### Sheet: Supplementary_Data_6
Final panel list for targeted proteomic assay.
eg_PICMIDCharge	s_userVersion	eg_geneId	eg_proteinId	eg_idPickerId	eg_proteinLabel	eg_proteinDescription	eg_assayCollectionType	eg_assayCollectionSource	eg_iRT	eg_proteinAbundanceRank	t_relativeFragmentIonIntensity	eg_isDecoy	eg_primaryIsotopeCanonicalMoleculeId	eg_primaryMoleculeId	eg_IntPIMID	tg_IntMID	tg_canonicalMoleculeId	tg_moleculeId	eg_aminoAcidSequence	tg_precursorCharge	t_fragmentIonCharge	t_fragmentIonSeries	t_fragmentIonNumber	t_fragmentIonLossType	tg_Q1	tg_driftTime	t_Q3	eg_ionMobility	pg_isEmpirical	eg_isEmpirical	eg_workflow
_FEIQEWTSK_.2	ULTIMATE	CCNK	O75909	O75909	CCNK_HUMAN	Cyclin-K	Panel	C:/Users/snow/AppData/Roaming/SpectroDive/12.2.250117/panels/V20022025-164115_IPA090_Publication_Pept.kit	38.9272	10	30.208	FALSE	_FEIQEWTSK_	_FEIQEWTSK_	_FEIQEWTSK_	_FEIQEWTSK_	_FEIQEWTSK_	_FEIQEWTSK_	FEIQEWTSK	2	1	y	3	noloss	584.288	0.908134	335.192	0.908134	TRUE	TRUE	LABEL_FREE
_FEIQEWTSK_.2	ULTIMATE	CCNK	O75909	O75909	CCNK_HUMAN	Cyclin-K	Panel	C:/Users/snow/AppData/Roaming/SpectroDive/12.2.250117/panels/V20022025-164115_IPA090_Publication_Pept.kit	38.9272	10	44.8605	FALSE	_FEIQEWTSK_	_FEIQEWTSK_	_FEIQEWTSK_	_FEIQEWTSK_	_FEIQEWTSK_	_FEIQEWTSK_	FEIQEWTSK	2	1	y	5	noloss	584.288	0.908134	650.314	0.908134	TRUE	TRUE	LABEL_FREE
_FEIQEWTSK_.2	ULTIMATE	CCNK	O75909	O75909	CCNK_HUMAN	Cyclin-K	Panel	C:/Users/snow/AppData/Roaming/SpectroDive/12.2.250117/panels/V20022025-164115_IPA090_Publication_Pept.kit	38.9272	10	33.4569	FALSE	_FEIQEWTSK_	_FEIQEWTSK_	_FEIQEWTSK_	_FEIQEWTSK_	_FEIQEWTSK_	_FEIQEWTSK_	FEIQEWTSK	2	1	y	6	NH3	584.288	0.908134	761.346	0.908134	TRUE	TRUE	LABEL_FREE
_FEIQEWTSK_.2	ULTIMATE	CCNK	O75909	O75909	CCNK_HUMAN	Cyclin-K	Panel	C:/Users/snow/AppData/Roaming/SpectroDive/12.2.250117/panels/V20022025-164115_IPA090_Publication_Pept.kit	38.9272	10	59.0582	FALSE	_FEIQEWTSK_	_FEIQEWTSK_	_FEIQEWTSK_	_FEIQEWTSK_	_FEIQEWTSK_	_FEIQEWTSK_	FEIQEWTSK	2	1	y	6	noloss	584.288	0.908134	778.373	0.908134	TRUE	TRUE	LABEL_FREE
_FEIQEWTSK_.2	ULTIMATE	CCNK	O75909	O75909	CCNK_HUMAN	Cyclin-K	Panel	C:/Users/snow/AppData/Roaming/SpectroDive/12.2.250117/panels/V20022025-164115_IPA090_Publication_Pept.kit	38.9272	10	100	FALSE	_FEIQEWTSK_	_FEIQEWTSK_	_FEIQEWTSK_	_FEIQEWTSK_	_FEIQEWTSK_	_FEIQEWTSK_	FEIQEWTSK	2	1	y	7	noloss	584.288	0.908134	891.457	0.908134	TRUE	TRUE	LABEL_FREE
_FEIQEWTSK_.2	ULTIMATE	CCNK	O75909	O75909	CCNK_HUMAN	Cyclin-K	Panel	C:/Users/snow/AppData/Roaming/SpectroDive/12.2.250117/panels/V20022025-164115_IPA090_Publication_Pept.kit	38.9272	10	29.1521	FALSE	_FEIQEWTSK_	_FEIQEWTSK_	_FEIQEWTSK_	_FEIQEWTSK_	_FEIQEWTSK_	_FEIQEWTSK_	FEIQEWTSK	2	1	y	8	noloss	584.288	0.908134	1020.5	0.908134	TRUE	TRUE	LABEL_FREE
_FEIQEWTSK_.2	ULTIMATE	CCNK	O75909	O75909	CCNK_HUMAN	Cyclin-K	Panel	C:/Users/snow/AppData/Roaming/SpectroDive/12.2.250117/panels/V20022025-164115_IPA090_Publication_Pept.kit	38.9272	10	30.208	FALSE	_FEIQEWTSK_	_FEIQEWTSK_	_FEIQEWTSK_	_FEIQEWTSK[+8]_	_FEIQEWTSK[+13C6+15N2-C6-N2]_	_FEIQEWTSK[Lys8 C-term]_	FEIQEWTSK	2	1	y	3	noloss	588.295	0.908134	343.207	0.908134	TRUE	TRUE	LABEL_FREE
_FEIQEWTSK_.2	ULTIMATE	CCNK	O75909	O75909	CCNK_HUMAN	Cyclin-K	Panel	C:/Users/snow/AppData/Roaming/SpectroDive/12.2.250117/panels/V20022025-164115_IPA090_Publication_Pept.kit	38.9272	10	44.8605	FALSE	_FEIQEWTSK_	_FEIQEWTSK_	_FEIQEWTSK_	_FEIQEWTSK[+8]_	_FEIQEWTSK[+13C6+15N2-C6-N2]_	_FEIQEWTSK[Lys8 C-term]_	FEIQEWTSK	2	1	y	5	noloss	588.295	0.908134	658.329	0.908134	TRUE	TRUE	LABEL_FREE
_FEIQEWTSK_.2	ULTIMATE	CCNK	O75909	O75909	CCNK_HUMAN	Cyclin-K	Panel	C:/Users/snow/AppData/Roaming/SpectroDive/12.2.250117/panels/V20022025-164115_IPA090_Publication_Pept.kit	38.9272	10	33.4569	FALSE	_FEIQEWTSK_	_FEIQEWTSK_	_FEIQEWTSK_	_FEIQEWTSK[+8]_	_FEIQEWTSK[+13C6+15N2-C6-N2]_	_FEIQEWTSK[Lys8 C-term]_	FEIQEWTSK	2	1	y	6	NH3	588.295	0.908134	769.361	0.908134	TRUE	TRUE	LABEL_FREE
_FEIQEWTSK_.2	ULTIMATE	CCNK	O75909	O75909	CCNK_HUMAN	Cyclin-K	Panel	C:/Users/snow/AppData/Roaming/SpectroDive/12.2.250117/panels/V20022025-164115_IPA090_Publication_Pept.kit	38.9272	10	59.0582	FALSE	_FEIQEWTSK_	_FEIQEWTSK_	_FEIQEWTSK_	_FEIQEWTSK[+8]_	_FEIQEWTSK[+13C6+15N2-C6-N2]_	_FEIQEWTSK[Lys8 C-term]_	FEIQEWTSK	2	1	y	6	noloss	588.295	0.908134	786.387	0.908134	TRUE	TRUE	LABEL_FREE
_FEIQEWTSK_.2	ULTIMATE	CCNK	O75909	O75909	CCNK_HUMAN	Cyclin-K	Panel	C:/Users/snow/AppData/Roaming/SpectroDive/12.2.250117/panels/V20022025-164115_IPA090_Publication_Pept.kit	38.9272	10	100	FALSE	_FEIQEWTSK_	_FEIQEWTSK_	_FEIQEWTSK_	_FEIQEWTSK[+8]_	_FEIQEWTSK[+13C6+15N2-C6-N2]_	_FEIQEWTSK[Lys8 C-term]_	FEIQEWTSK	2	1	y	7	noloss	588.295	0.908134	899.471	0.908134	TRUE	TRUE	LABEL_FREE
_FEIQEWTSK_.2	ULTIMATE	CCNK	O75909	O75909	CCNK_HUMAN	Cyclin-K	Panel	C:/Users/snow/AppData/Roaming/SpectroDive/12.2.250117/panels/V20022025-164115_IPA090_Publication_Pept.kit	38.9272	10	29.1521	FALSE	_FEIQEWTSK_	_FEIQEWTSK_	_FEIQEWTSK_	_FEIQEWTSK[+8]_	_FEIQEWTSK[+13C6+15N2-C6-N2]_	_FEIQEWTSK[Lys8 C-term]_	FEIQEWTSK	2	1	y	8	noloss	588.295	0.908134	1028.51	0.908134	TRUE	TRUE	LABEL_FREE
_SIHLPEK_.2	ULTIMATE	IKZF3	Q9UKT9	Q9UKT9	IKZF3_HUMAN	Zinc finger protein Aiolos	Panel	C:/Users/snow/AppData/Roaming/SpectroDive/12.2.250117/panels/V20022025-164115_IPA090_Publication_Pept.kit	-17.4922	6	21.6296	FALSE	_SIHLPEK_	_SIHLPEK_	_SIHLPEK_	_SIHLPEK_	_SIHLPEK_	_SIHLPEK_	SIHLPEK	2	1	b	3	H2O	412.237	0.816327	320.172	0.816327	TRUE	TRUE	LABEL_FREE
_SIHLPEK_.2	ULTIMATE	IKZF3	Q9UKT9	Q9UKT9	IKZF3_HUMAN	Zinc finger protein Aiolos	Panel	C:/Users/snow/AppData/Roaming/SpectroDive/12.2.250117/panels/V20022025-164115_IPA090_Publication_Pept.kit	-17.4922	6	54.5066	FALSE	_SIHLPEK_	_SIHLPEK_	_SIHLPEK_	_SIHLPEK_	_SIHLPEK_	_SIHLPEK_	SIHLPEK	2	1	b	3	noloss	412.237	0.816327	338.182	0.816327	TRUE	TRUE	LABEL_FREE
_SIHLPEK_.2	ULTIMATE	IKZF3	Q9UKT9	Q9UKT9	IKZF3_HUMAN	Zinc finger protein Aiolos	Panel	C:/Users/snow/AppData/Roaming/SpectroDive/12.2.250117/panels/V20022025-164115_IPA090_Publication_Pept.kit	-17.4922	6	19.4954	FALSE	_SIHLPEK_	_SIHLPEK_	_SIHLPEK_	_SIHLPEK_	_SIHLPEK_	_SIHLPEK_	SIHLPEK	2	1	b	4	noloss	412.237	0.816327	451.266	0.816327	TRUE	TRUE	LABEL_FREE
_SIHLPEK_.2	ULTIMATE	IKZF3	Q9UKT9	Q9UKT9	IKZF3_HUMAN	Zinc finger protein Aiolos	Panel	C:/Users/snow/AppData/Roaming/SpectroDive/12.2.250117/panels/V20022025-164115_IPA090_Publication_Pept.kit	-17.4922	6	100	FALSE	_SIHLPEK_	_SIHLPEK_	_SIHLPEK_	_SIHLPEK_	_SIHLPEK_	_SIHLPEK_	SIHLPEK	2	1	y	3	noloss	412.237	0.816327	373.208	0.816327	TRUE	TRUE	LABEL_FREE
_SIHLPEK_.2	ULTIMATE	IKZF3	Q9UKT9	Q9UKT9	IKZF3_HUMAN	Zinc finger protein Aiolos	Panel	C:/Users/snow/AppData/Roaming/SpectroDive/12.2.250117/panels/V20022025-164115_IPA090_Publication_Pept.kit	-17.4922	6	33.9177	FALSE	_SIHLPEK_	_SIHLPEK_	_SIHLPEK_	_SIHLPEK_	_SIHLPEK_	_SIHLPEK_	SIHLPEK	2	1	y	4	noloss	412.237	0.816327	486.292	0.816327	TRUE	TRUE	LABEL_FREE
_SIHLPEK_.2	ULTIMATE	IKZF3	Q9UKT9	Q9UKT9	IKZF3_HUMAN	Zinc finger protein Aiolos	Panel	C:/Users/snow/AppData/Roaming/SpectroDive/12.2.250117/panels/V20022025-164115_IPA090_Publication_Pept.kit	-17.4922	6	33.1742	FALSE	_SIHLPEK_	_SIHLPEK_	_SIHLPEK_	_SIHLPEK_	_SIHLPEK_	_SIHLPEK_	SIHLPEK	2	1	y	5	noloss	412.237	0.816327	623.351	0.816327	TRUE	TRUE	LABEL_FREE
_SIHLPEK_.2	ULTIMATE	IKZF3	Q9UKT9	Q9UKT9	IKZF3_HUMAN	Zinc finger protein Aiolos	Panel	C:/Users/snow/AppData/Roaming/SpectroDive/12.2.250117/panels/V20022025-164115_IPA090_Publication_Pept.kit	-17.4922	6	21.6296	FALSE	_SIHLPEK_	_SIHLPEK_	_SIHLPEK_	_SIHLPEK[+8]_	_SIHLPEK[+13C6+15N2-C6-N2]_	_SIHLPEK[Lys8 C-term]_	SIHLPEK	2	1	b	3	H2O	416.244	0.816327	320.172	0.816327	TRUE	TRUE	LABEL_FREE
_SIHLPEK_.2	ULTIMATE	IKZF3	Q9UKT9	Q9UKT9	IKZF3_HUMAN	Zinc finger protein Aiolos	Panel	C:/Users/snow/AppData/Roaming/SpectroDive/12.2.250117/panels/V20022025-164115_IPA090_Publication_Pept.kit	-17.4922	6	54.5066	FALSE	_SIHLPEK_	_SIHLPEK_	_SIHLPEK_	_SIHLPEK[+8]_	_SIHLPEK[+13C6+15N2-C6-N2]_	_SIHLPEK[Lys8 C-term]_	SIHLPEK	2	1	b	3	noloss	416.244	0.816327	338.182	0.816327	TRUE	TRUE	LABEL_FREE
_SIHLPEK_.2	ULTIMATE	IKZF3	Q9UKT9	Q9UKT9	IKZF3_HUMAN	Zinc finger protein Aiolos	Panel	C:/Users/snow/AppData/Roaming/SpectroDive/12.2.250117/panels/V20022025-164115_IPA090_Publication_Pept.kit	-17.4922	6	19.4954	FALSE	_SIHLPEK_	_SIHLPEK_	_SIHLPEK_	_SIHLPEK[+8]_	_SIHLPEK[+13C6+15N2-C6-N2]_	_SIHLPEK[Lys8 C-term]_	SIHLPEK	2	1	b	4	noloss	416.244	0.816327	451.266	0.816327	TRUE	TRUE	LABEL_FREE
_SIHLPEK_.2	ULTIMATE	IKZF3	Q9UKT9	Q9UKT9	IKZF3_HUMAN	Zinc finger protein Aiolos	Panel	C:/Users/snow/AppData/Roaming/SpectroDive/12.2.250117/panels/V20022025-164115_IPA090_Publication_Pept.kit	-17.4922	6	100	FALSE	_SIHLPEK_	_SIHLPEK_	_SIHLPEK_	_SIHLPEK[+8]_	_SIHLPEK[+13C6+15N2-C6-N2]_	_SIHLPEK[Lys8 C-term]_	SIHLPEK	2	1	y	3	noloss	416.244	0.816327	381.222	0.816327	TRUE	TRUE	LABEL_FREE
_SIHLPEK_.2	ULTIMATE	IKZF3	Q9UKT9	Q9UKT9	IKZF3_HUMAN	Zinc finger protein Aiolos	Panel	C:/Users/snow/AppData/Roaming/SpectroDive/12.2.250117/panels/V20022025-164115_IPA090_Publication_Pept.kit	-17.4922	6	33.9177	FALSE	_SIHLPEK_	_SIHLPEK_	_SIHLPEK_	_SIHLPEK[+8]_	_SIHLPEK[+13C6+15N2-C6-N2]_	_SIHLPEK[Lys8 C-term]_	SIHLPEK	2	1	y	4	noloss	416.244	0.816327	494.306	0.816327	TRUE	TRUE	LABEL_FREE
_SIHLPEK_.2	ULTIMATE	IKZF3	Q9UKT9	Q9UKT9	IKZF3_HUMAN	Zinc finger protein Aiolos	Panel	C:/Users/snow/AppData/Roaming/SpectroDive/12.2.250117/panels/V20022025-164115_IPA090_Publication_Pept.kit	-17.4922	6	33.1742	FALSE	_SIHLPEK_	_SIHLPEK_	_SIHLPEK_	_SIHLPEK[+8]_	_SIHLPEK[+13C6+15N2-C6-N2]_	_SIHLPEK[Lys8 C-term]_	SIHLPEK	2	1	y	5	noloss	416.244	0.816327	631.365	0.816327	TRUE	TRUE	LABEL_FREE
_SNHSAQDSAVENLLLLSK_.3	ULTIMATE	IKZF1	Q13422	Q13422	IKZF1_HUMAN	DNA-binding protein Ikaros	Panel	C:/Users/snow/AppData/Roaming/SpectroDive/12.2.250117/panels/V20022025-164115_IPA090_Publication_Pept.kit	58.8444	2	59.0535	FALSE	_SNHSAQDSAVENLLLLSK_	_SNHSAQDSAVENLLLLSK_	_SNHSAQDSAVENLLLLSK_	_SNHSAQDSAVENLLLLSK_	_SNHSAQDSAVENLLLLSK_	_SNHSAQDSAVENLLLLSK_	SNHSAQDSAVENLLLLSK	3	1	b	9	H2O	642.669	0.887629	880.354	0.887629	TRUE	TRUE	LABEL_FREE
_SNHSAQDSAVENLLLLSK_.3	ULTIMATE	IKZF1	Q13422	Q13422	IKZF1_HUMAN	DNA-binding protein Ikaros	Panel	C:/Users/snow/AppData/Roaming/SpectroDive/12.2.250117/panels/V20022025-164115_IPA090_Publication_Pept.kit	58.8444	2	82.8245	FALSE	_SNHSAQDSAVENLLLLSK_	_SNHSAQDSAVENLLLLSK_	_SNHSAQDSAVENLLLLSK_	_SNHSAQDSAVENLLLLSK_	_SNHSAQDSAVENLLLLSK_	_SNHSAQDSAVENLLLLSK_	SNHSAQDSAVENLLLLSK	3	1	b	9	noloss	642.669	0.887629	898.365	0.887629	TRUE	TRUE	LABEL_FREE
_SNHSAQDSAVENLLLLSK_.3	ULTIMATE	IKZF1	Q13422	Q13422	IKZF1_HUMAN	DNA-binding protein Ikaros	Panel	C:/Users/snow/AppData/Roaming/SpectroDive/12.2.250117/panels/V20022025-164115_IPA090_Publication_Pept.kit	58.8444	2	44.8333	FALSE	_SNHSAQDSAVENLLLLSK_	_SNHSAQDSAVENLLLLSK_	_SNHSAQDSAVENLLLLSK_	_SNHSAQDSAVENLLLLSK_	_SNHSAQDSAVENLLLLSK_	_SNHSAQDSAVENLLLLSK_	SNHSAQDSAVENLLLLSK	3	1	y	3	noloss	642.669	0.887629	347.229	0.887629	TRUE	TRUE	LABEL_FREE
_SNHSAQDSAVENLLLLSK_.3	ULTIMATE	IKZF1	Q13422	Q13422	IKZF1_HUMAN	DNA-binding protein Ikaros	Panel	C:/Users/snow/AppData/Roaming/SpectroDive/12.2.250117/panels/V20022025-164115_IPA090_Publication_Pept.kit	58.8444	2	47.3831	FALSE	_SNHSAQDSAVENLLLLSK_	_SNHSAQDSAVENLLLLSK_	_SNHSAQDSAVENLLLLSK_	_SNHSAQDSAVENLLLLSK_	_SNHSAQDSAVENLLLLSK_	_SNHSAQDSAVENLLLLSK_	SNHSAQDSAVENLLLLSK	3	1	y	4	noloss	642.669	0.887629	460.313	0.887629	TRUE	TRUE	LABEL_FREE
_SNHSAQDSAVENLLLLSK_.3	ULTIMATE	IKZF1	Q13422	Q13422	IKZF1_HUMAN	DNA-binding protein Ikaros	Panel	C:/Users/snow/AppData/Roaming/SpectroDive/12.2.250117/panels/V20022025-164115_IPA090_Publication_Pept.kit	58.8444	2	61.2453	FALSE	_SNHSAQDSAVENLLLLSK_	_SNHSAQDSAVENLLLLSK_	_SNHSAQDSAVENLLLLSK_	_SNHSAQDSAVENLLLLSK_	_SNHSAQDSAVENLLLLSK_	_SNHSAQDSAVENLLLLSK_	SNHSAQDSAVENLLLLSK	3	1	y	7	noloss	642.669	0.887629	800.524	0.887629	TRUE	TRUE	LABEL_FREE
_SNHSAQDSAVENLLLLSK_.3	ULTIMATE	IKZF1	Q13422	Q13422	IKZF1_HUMAN	DNA-binding protein Ikaros	Panel	C:/Users/snow/AppData/Roaming/SpectroDive/12.2.250117/panels/V20022025-164115_IPA090_Publication_Pept.kit	58.8444	2	100	FALSE	_SNHSAQDSAVENLLLLSK_	_SNHSAQDSAVENLLLLSK_	_SNHSAQDSAVENLLLLSK_	_SNHSAQDSAVENLLLLSK_	_SNHSAQDSAVENLLLLSK_	_SNHSAQDSAVENLLLLSK_	SNHSAQDSAVENLLLLSK	3	1	y	8	noloss	642.669	0.887629	929.567	0.887629	TRUE	TRUE	LABEL_FREE
_SNHSAQDSAVENLLLLSK_.3	ULTIMATE	IKZF1	Q13422	Q13422	IKZF1_HUMAN	DNA-binding protein Ikaros	Panel	C:/Users/snow/AppData/Roaming/SpectroDive/12.2.250117/panels/V20022025-164115_IPA090_Publication_Pept.kit	58.8444	2	59.0535	FALSE	_SNHSAQDSAVENLLLLSK_	_SNHSAQDSAVENLLLLSK_	_SNHSAQDSAVENLLLLSK_	_SNHSAQDSAVENLLLLSK[+8]_	_SNHSAQDSAVENLLLLSK[+13C6+15N2-C6-N2]_	_SNHSAQDSAVENLLLLSK[Lys8 C-term]_	SNHSAQDSAVENLLLLSK	3	1	b	9	H2O	645.34	0.887629	880.354	0.887629	TRUE	TRUE	LABEL_FREE
_SNHSAQDSAVENLLLLSK_.3	ULTIMATE	IKZF1	Q13422	Q13422	IKZF1_HUMAN	DNA-binding protein Ikaros	Panel	C:/Users/snow/AppData/Roaming/SpectroDive/12.2.250117/panels/V20022025-164115_IPA090_Publication_Pept.kit	58.8444	2	82.8245	FALSE	_SNHSAQDSAVENLLLLSK_	_SNHSAQDSAVENLLLLSK_	_SNHSAQDSAVENLLLLSK_	_SNHSAQDSAVENLLLLSK[+8]_	_SNHSAQDSAVENLLLLSK[+13C6+15N2-C6-N2]_	_SNHSAQDSAVENLLLLSK[Lys8 C-term]_	SNHSAQDSAVENLLLLSK	3	1	b	9	noloss	645.34	0.887629	898.365	0.887629	TRUE	TRUE	LABEL_FREE
_SNHSAQDSAVENLLLLSK_.3	ULTIMATE	IKZF1	Q13422	Q13422	IKZF1_HUMAN	DNA-binding protein Ikaros	Panel	C:/Users/snow/AppData/Roaming/SpectroDive/12.2.250117/panels/V20022025-164115_IPA090_Publication_Pept.kit	58.8444	2	44.8333	FALSE	_SNHSAQDSAVENLLLLSK_	_SNHSAQDSAVENLLLLSK_	_SNHSAQDSAVENLLLLSK_	_SNHSAQDSAVENLLLLSK[+8]_	_SNHSAQDSAVENLLLLSK[+13C6+15N2-C6-N2]_	_SNHSAQDSAVENLLLLSK[Lys8 C-term]_	SNHSAQDSAVENLLLLSK	3	1	y	3	noloss	645.34	0.887629	355.243	0.887629	TRUE	TRUE	LABEL_FREE
_SNHSAQDSAVENLLLLSK_.3	ULTIMATE	IKZF1	Q13422	Q13422	IKZF1_HUMAN	DNA-binding protein Ikaros	Panel	C:/Users/snow/AppData/Roaming/SpectroDive/12.2.250117/panels/V20022025-164115_IPA090_Publication_Pept.kit	58.8444	2	47.3831	FALSE	_SNHSAQDSAVENLLLLSK_	_SNHSAQDSAVENLLLLSK_	_SNHSAQDSAVENLLLLSK_	_SNHSAQDSAVENLLLLSK[+8]_	_SNHSAQDSAVENLLLLSK[+13C6+15N2-C6-N2]_	_SNHSAQDSAVENLLLLSK[Lys8 C-term]_	SNHSAQDSAVENLLLLSK	3	1	y	4	noloss	645.34	0.887629	468.327	0.887629	TRUE	TRUE	LABEL_FREE
_SNHSAQDSAVENLLLLSK_.3	ULTIMATE	IKZF1	Q13422	Q13422	IKZF1_HUMAN	DNA-binding protein Ikaros	Panel	C:/Users/snow/AppData/Roaming/SpectroDive/12.2.250117/panels/V20022025-164115_IPA090_Publication_Pept.kit	58.8444	2	61.2453	FALSE	_SNHSAQDSAVENLLLLSK_	_SNHSAQDSAVENLLLLSK_	_SNHSAQDSAVENLLLLSK_	_SNHSAQDSAVENLLLLSK[+8]_	_SNHSAQDSAVENLLLLSK[+13C6+15N2-C6-N2]_	_SNHSAQDSAVENLLLLSK[Lys8 C-term]_	SNHSAQDSAVENLLLLSK	3	1	y	7	noloss	645.34	0.887629	808.538	0.887629	TRUE	TRUE	LABEL_FREE
_SNHSAQDSAVENLLLLSK_.3	ULTIMATE	IKZF1	Q13422	Q13422	IKZF1_HUMAN	DNA-binding protein Ikaros	Panel	C:/Users/snow/AppData/Roaming/SpectroDive/12.2.250117/panels/V20022025-164115_IPA090_Publication_Pept.kit	58.8444	2	100	FALSE	_SNHSAQDSAVENLLLLSK_	_SNHSAQDSAVENLLLLSK_	_SNHSAQDSAVENLLLLSK_	_SNHSAQDSAVENLLLLSK[+8]_	_SNHSAQDSAVENLLLLSK[+13C6+15N2-C6-N2]_	_SNHSAQDSAVENLLLLSK[Lys8 C-term]_	SNHSAQDSAVENLLLLSK	3	1	y	8	noloss	645.34	0.887629	937.581	0.887629	TRUE	TRUE	LABEL_FREE
_SVDGPIR_.2	ULTIMATE	GSPT1	P15170	P15170	ERF3A_HUMAN (GSPT1)	Eukaryotic peptide chain release factor GTP-binding subunit ERF3A	Panel	C:/Users/snow/AppData/Roaming/SpectroDive/12.2.250117/panels/V20022025-164115_IPA090_Publication_Pept.kit	-23.6864	15	0.347358	FALSE	_SVDGPIR_	_SVDGPIR_	_SVDGPIR_	_SVDGPIR_	_SVDGPIR_	_SVDGPIR_	SVDGPIR	2	1	y	3	NH3	372.206	0.74786	368.229	0.74786	TRUE	TRUE	LABEL_FREE
_SVDGPIR_.2	ULTIMATE	GSPT1	P15170	P15170	ERF3A_HUMAN (GSPT1)	Eukaryotic peptide chain release factor GTP-binding subunit ERF3A	Panel	C:/Users/snow/AppData/Roaming/SpectroDive/12.2.250117/panels/V20022025-164115_IPA090_Publication_Pept.kit	-23.6864	15	6.24274	FALSE	_SVDGPIR_	_SVDGPIR_	_SVDGPIR_	_SVDGPIR_	_SVDGPIR_	_SVDGPIR_	SVDGPIR	2	1	y	3	noloss	372.206	0.74786	385.256	0.74786	TRUE	TRUE	LABEL_FREE
_SVDGPIR_.2	ULTIMATE	GSPT1	P15170	P15170	ERF3A_HUMAN (GSPT1)	Eukaryotic peptide chain release factor GTP-binding subunit ERF3A	Panel	C:/Users/snow/AppData/Roaming/SpectroDive/12.2.250117/panels/V20022025-164115_IPA090_Publication_Pept.kit	-23.6864	15	100	FALSE	_SVDGPIR_	_SVDGPIR_	_SVDGPIR_	_SVDGPIR_	_SVDGPIR_	_SVDGPIR_	SVDGPIR	2	1	y	4	noloss	372.206	0.74786	442.277	0.74786	TRUE	TRUE	LABEL_FREE
_SVDGPIR_.2	ULTIMATE	GSPT1	P15170	P15170	ERF3A_HUMAN (GSPT1)	Eukaryotic peptide chain release factor GTP-binding subunit ERF3A	Panel	C:/Users/snow/AppData/Roaming/SpectroDive/12.2.250117/panels/V20022025-164115_IPA090_Publication_Pept.kit	-23.6864	15	2.68273	FALSE	_SVDGPIR_	_SVDGPIR_	_SVDGPIR_	_SVDGPIR_	_SVDGPIR_	_SVDGPIR_	SVDGPIR	2	1	y	5	NH3	372.206	0.74786	540.278	0.74786	TRUE	TRUE	LABEL_FREE
_SVDGPIR_.2	ULTIMATE	GSPT1	P15170	P15170	ERF3A_HUMAN (GSPT1)	Eukaryotic peptide chain release factor GTP-binding subunit ERF3A	Panel	C:/Users/snow/AppData/Roaming/SpectroDive/12.2.250117/panels/V20022025-164115_IPA090_Publication_Pept.kit	-23.6864	15	97.5676	FALSE	_SVDGPIR_	_SVDGPIR_	_SVDGPIR_	_SVDGPIR_	_SVDGPIR_	_SVDGPIR_	SVDGPIR	2	1	y	5	noloss	372.206	0.74786	557.304	0.74786	TRUE	TRUE	LABEL_FREE
_SVDGPIR_.2	ULTIMATE	GSPT1	P15170	P15170	ERF3A_HUMAN (GSPT1)	Eukaryotic peptide chain release factor GTP-binding subunit ERF3A	Panel	C:/Users/snow/AppData/Roaming/SpectroDive/12.2.250117/panels/V20022025-164115_IPA090_Publication_Pept.kit	-23.6864	15	1.89725	FALSE	_SVDGPIR_	_SVDGPIR_	_SVDGPIR_	_SVDGPIR_	_SVDGPIR_	_SVDGPIR_	SVDGPIR	2	1	y	6	noloss	372.206	0.74786	656.373	0.74786	TRUE	TRUE	LABEL_FREE
_SVDGPIR_.2	ULTIMATE	GSPT1	P15170	P15170	ERF3A_HUMAN (GSPT1)	Eukaryotic peptide chain release factor GTP-binding subunit ERF3A	Panel	C:/Users/snow/AppData/Roaming/SpectroDive/12.2.250117/panels/V20022025-164115_IPA090_Publication_Pept.kit	-23.6864	15	0.347358	FALSE	_SVDGPIR_	_SVDGPIR_	_SVDGPIR_	_SVDGPIR[+10]_	_SVDGPIR[+13C6+15N4-C6-N4]_	_SVDGPIR[Arg10 C-term]_	SVDGPIR	2	1	y	3	NH3	377.21	0.74786	378.238	0.74786	TRUE	TRUE	LABEL_FREE
_SVDGPIR_.2	ULTIMATE	GSPT1	P15170	P15170	ERF3A_HUMAN (GSPT1)	Eukaryotic peptide chain release factor GTP-binding subunit ERF3A	Panel	C:/Users/snow/AppData/Roaming/SpectroDive/12.2.250117/panels/V20022025-164115_IPA090_Publication_Pept.kit	-23.6864	15	6.24274	FALSE	_SVDGPIR_	_SVDGPIR_	_SVDGPIR_	_SVDGPIR[+10]_	_SVDGPIR[+13C6+15N4-C6-N4]_	_SVDGPIR[Arg10 C-term]_	SVDGPIR	2	1	y	3	noloss	377.21	0.74786	395.264	0.74786	TRUE	TRUE	LABEL_FREE
_SVDGPIR_.2	ULTIMATE	GSPT1	P15170	P15170	ERF3A_HUMAN (GSPT1)	Eukaryotic peptide chain release factor GTP-binding subunit ERF3A	Panel	C:/Users/snow/AppData/Roaming/SpectroDive/12.2.250117/panels/V20022025-164115_IPA090_Publication_Pept.kit	-23.6864	15	100	FALSE	_SVDGPIR_	_SVDGPIR_	_SVDGPIR_	_SVDGPIR[+10]_	_SVDGPIR[+13C6+15N4-C6-N4]_	_SVDGPIR[Arg10 C-term]_	SVDGPIR	2	1	y	4	noloss	377.21	0.74786	452.286	0.74786	TRUE	TRUE	LABEL_FREE
_SVDGPIR_.2	ULTIMATE	GSPT1	P15170	P15170	ERF3A_HUMAN (GSPT1)	Eukaryotic peptide chain release factor GTP-binding subunit ERF3A	Panel	C:/Users/snow/AppData/Roaming/SpectroDive/12.2.250117/panels/V20022025-164115_IPA090_Publication_Pept.kit	-23.6864	15	2.68273	FALSE	_SVDGPIR_	_SVDGPIR_	_SVDGPIR_	_SVDGPIR[+10]_	_SVDGPIR[+13C6+15N4-C6-N4]_	_SVDGPIR[Arg10 C-term]_	SVDGPIR	2	1	y	5	NH3	377.21	0.74786	550.286	0.74786	TRUE	TRUE	LABEL_FREE
_SVDGPIR_.2	ULTIMATE	GSPT1	P15170	P15170	ERF3A_HUMAN (GSPT1)	Eukaryotic peptide chain release factor GTP-binding subunit ERF3A	Panel	C:/Users/snow/AppData/Roaming/SpectroDive/12.2.250117/panels/V20022025-164115_IPA090_Publication_Pept.kit	-23.6864	15	97.5676	FALSE	_SVDGPIR_	_SVDGPIR_	_SVDGPIR_	_SVDGPIR[+10]_	_SVDGPIR[+13C6+15N4-C6-N4]_	_SVDGPIR[Arg10 C-term]_	SVDGPIR	2	1	y	5	noloss	377.21	0.74786	567.312	0.74786	TRUE	TRUE	LABEL_FREE
_SVDGPIR_.2	ULTIMATE	GSPT1	P15170	P15170	ERF3A_HUMAN (GSPT1)	Eukaryotic peptide chain release factor GTP-binding subunit ERF3A	Panel	C:/Users/snow/AppData/Roaming/SpectroDive/12.2.250117/panels/V20022025-164115_IPA090_Publication_Pept.kit	-23.6864	15	1.89725	FALSE	_SVDGPIR_	_SVDGPIR_	_SVDGPIR_	_SVDGPIR[+10]_	_SVDGPIR[+13C6+15N4-C6-N4]_	_SVDGPIR[Arg10 C-term]_	SVDGPIR	2	1	y	6	noloss	377.21	0.74786	666.381	0.74786	TRUE	TRUE	LABEL_FREE
_TGIDLGTTGR_.2	ULTIMATE	RBM39	Q14498	Q14498	RBM39_HUMAN	RNA-binding protein 39	Panel	C:/Users/snow/AppData/Roaming/SpectroDive/12.2.250117/panels/V20022025-164115_IPA090_Publication_Pept.kit	7.28983	2	18.8763	FALSE	_TGIDLGTTGR_	_TGIDLGTTGR_	_TGIDLGTTGR_	_TGIDLGTTGR_	_TGIDLGTTGR_	_TGIDLGTTGR_	TGIDLGTTGR	2	1	b	4	noloss	495.764	0.847932	387.187	0.847932	TRUE	TRUE	LABEL_FREE
_TGIDLGTTGR_.2	ULTIMATE	RBM39	Q14498	Q14498	RBM39_HUMAN	RNA-binding protein 39	Panel	C:/Users/snow/AppData/Roaming/SpectroDive/12.2.250117/panels/V20022025-164115_IPA090_Publication_Pept.kit	7.28983	2	75.5793	FALSE	_TGIDLGTTGR_	_TGIDLGTTGR_	_TGIDLGTTGR_	_TGIDLGTTGR_	_TGIDLGTTGR_	_TGIDLGTTGR_	TGIDLGTTGR	2	1	y	5	noloss	495.764	0.847932	491.257	0.847932	TRUE	TRUE	LABEL_FREE
_TGIDLGTTGR_.2	ULTIMATE	RBM39	Q14498	Q14498	RBM39_HUMAN	RNA-binding protein 39	Panel	C:/Users/snow/AppData/Roaming/SpectroDive/12.2.250117/panels/V20022025-164115_IPA090_Publication_Pept.kit	7.28983	2	49.9928	FALSE	_TGIDLGTTGR_	_TGIDLGTTGR_	_TGIDLGTTGR_	_TGIDLGTTGR_	_TGIDLGTTGR_	_TGIDLGTTGR_	TGIDLGTTGR	2	1	y	6	noloss	495.764	0.847932	604.341	0.847932	TRUE	TRUE	LABEL_FREE
_TGIDLGTTGR_.2	ULTIMATE	RBM39	Q14498	Q14498	RBM39_HUMAN	RNA-binding protein 39	Panel	C:/Users/snow/AppData/Roaming/SpectroDive/12.2.250117/panels/V20022025-164115_IPA090_Publication_Pept.kit	7.28983	2	100	FALSE	_TGIDLGTTGR_	_TGIDLGTTGR_	_TGIDLGTTGR_	_TGIDLGTTGR_	_TGIDLGTTGR_	_TGIDLGTTGR_	TGIDLGTTGR	2	1	y	7	noloss	495.764	0.847932	719.368	0.847932	TRUE	TRUE	LABEL_FREE
_TGIDLGTTGR_.2	ULTIMATE	RBM39	Q14498	Q14498	RBM39_HUMAN	RNA-binding protein 39	Panel	C:/Users/snow/AppData/Roaming/SpectroDive/12.2.250117/panels/V20022025-164115_IPA090_Publication_Pept.kit	7.28983	2	11.2559	FALSE	_TGIDLGTTGR_	_TGIDLGTTGR_	_TGIDLGTTGR_	_TGIDLGTTGR_	_TGIDLGTTGR_	_TGIDLGTTGR_	TGIDLGTTGR	2	1	y	8	noloss	495.764	0.847932	832.452	0.847932	TRUE	TRUE	LABEL_FREE
_TGIDLGTTGR_.2	ULTIMATE	RBM39	Q14498	Q14498	RBM39_HUMAN	RNA-binding protein 39	Panel	C:/Users/snow/AppData/Roaming/SpectroDive/12.2.250117/panels/V20022025-164115_IPA090_Publication_Pept.kit	7.28983	2	11.2267	FALSE	_TGIDLGTTGR_	_TGIDLGTTGR_	_TGIDLGTTGR_	_TGIDLGTTGR_	_TGIDLGTTGR_	_TGIDLGTTGR_	TGIDLGTTGR	2	1	y	9	noloss	495.764	0.847932	889.474	0.847932	TRUE	TRUE	LABEL_FREE
_TGIDLGTTGR_.2	ULTIMATE	RBM39	Q14498	Q14498	RBM39_HUMAN	RNA-binding protein 39	Panel	C:/Users/snow/AppData/Roaming/SpectroDive/12.2.250117/panels/V20022025-164115_IPA090_Publication_Pept.kit	7.28983	2	18.8763	FALSE	_TGIDLGTTGR_	_TGIDLGTTGR_	_TGIDLGTTGR_	_TGIDLGTTGR[+10]_	_TGIDLGTTGR[+13C6+15N4-C6-N4]_	_TGIDLGTTGR[Arg10 C-term]_	TGIDLGTTGR	2	1	b	4	noloss	500.769	0.847932	387.187	0.847932	TRUE	TRUE	LABEL_FREE
_TGIDLGTTGR_.2	ULTIMATE	RBM39	Q14498	Q14498	RBM39_HUMAN	RNA-binding protein 39	Panel	C:/Users/snow/AppData/Roaming/SpectroDive/12.2.250117/panels/V20022025-164115_IPA090_Publication_Pept.kit	7.28983	2	75.5793	FALSE	_TGIDLGTTGR_	_TGIDLGTTGR_	_TGIDLGTTGR_	_TGIDLGTTGR[+10]_	_TGIDLGTTGR[+13C6+15N4-C6-N4]_	_TGIDLGTTGR[Arg10 C-term]_	TGIDLGTTGR	2	1	y	5	noloss	500.769	0.847932	501.265	0.847932	TRUE	TRUE	LABEL_FREE
_TGIDLGTTGR_.2	ULTIMATE	RBM39	Q14498	Q14498	RBM39_HUMAN	RNA-binding protein 39	Panel	C:/Users/snow/AppData/Roaming/SpectroDive/12.2.250117/panels/V20022025-164115_IPA090_Publication_Pept.kit	7.28983	2	49.9928	FALSE	_TGIDLGTTGR_	_TGIDLGTTGR_	_TGIDLGTTGR_	_TGIDLGTTGR[+10]_	_TGIDLGTTGR[+13C6+15N4-C6-N4]_	_TGIDLGTTGR[Arg10 C-term]_	TGIDLGTTGR	2	1	y	6	noloss	500.769	0.847932	614.35	0.847932	TRUE	TRUE	LABEL_FREE
_TGIDLGTTGR_.2	ULTIMATE	RBM39	Q14498	Q14498	RBM39_HUMAN	RNA-binding protein 39	Panel	C:/Users/snow/AppData/Roaming/SpectroDive/12.2.250117/panels/V20022025-164115_IPA090_Publication_Pept.kit	7.28983	2	100	FALSE	_TGIDLGTTGR_	_TGIDLGTTGR_	_TGIDLGTTGR_	_TGIDLGTTGR[+10]_	_TGIDLGTTGR[+13C6+15N4-C6-N4]_	_TGIDLGTTGR[Arg10 C-term]_	TGIDLGTTGR	2	1	y	7	noloss	500.769	0.847932	729.376	0.847932	TRUE	TRUE	LABEL_FREE
_TGIDLGTTGR_.2	ULTIMATE	RBM39	Q14498	Q14498	RBM39_HUMAN	RNA-binding protein 39	Panel	C:/Users/snow/AppData/Roaming/SpectroDive/12.2.250117/panels/V20022025-164115_IPA090_Publication_Pept.kit	7.28983	2	11.2559	FALSE	_TGIDLGTTGR_	_TGIDLGTTGR_	_TGIDLGTTGR_	_TGIDLGTTGR[+10]_	_TGIDLGTTGR[+13C6+15N4-C6-N4]_	_TGIDLGTTGR[Arg10 C-term]_	TGIDLGTTGR	2	1	y	8	noloss	500.769	0.847932	842.461	0.847932	TRUE	TRUE	LABEL_FREE
_TGIDLGTTGR_.2	ULTIMATE	RBM39	Q14498	Q14498	RBM39_HUMAN	RNA-binding protein 39	Panel	C:/Users/snow/AppData/Roaming/SpectroDive/12.2.250117/panels/V20022025-164115_IPA090_Publication_Pept.kit	7.28983	2	11.2267	FALSE	_TGIDLGTTGR_	_TGIDLGTTGR_	_TGIDLGTTGR_	_TGIDLGTTGR[+10]_	_TGIDLGTTGR[+13C6+15N4-C6-N4]_	_TGIDLGTTGR[Arg10 C-term]_	TGIDLGTTGR	2	1	y	9	noloss	500.769	0.847932	899.482	0.847932	TRUE	TRUE	LABEL_FREE
_VESFSAR_.2	ULTIMATE	LRRK2	Q5S007	Q5S007	LRRK2_HUMAN	Leucine-rich repeat serine/threonine-protein kinase 2	Panel	C:/Users/snow/AppData/Roaming/SpectroDive/12.2.250117/panels/V20022025-164115_IPA090_Publication_Pept.kit	-25.519	3	0.162412	FALSE	_VESFSAR_	_VESFSAR_	_VESFSAR_	_VESFSAR_	_VESFSAR_	_VESFSAR_	VESFSAR	2	1	y	3	NH3	398.203	0.783914	316.162	0.783914	TRUE	TRUE	LABEL_FREE
_VESFSAR_.2	ULTIMATE	LRRK2	Q5S007	Q5S007	LRRK2_HUMAN	Leucine-rich repeat serine/threonine-protein kinase 2	Panel	C:/Users/snow/AppData/Roaming/SpectroDive/12.2.250117/panels/V20022025-164115_IPA090_Publication_Pept.kit	-25.519	3	12.4775	FALSE	_VESFSAR_	_VESFSAR_	_VESFSAR_	_VESFSAR_	_VESFSAR_	_VESFSAR_	VESFSAR	2	1	y	3	noloss	398.203	0.783914	333.188	0.783914	TRUE	TRUE	LABEL_FREE
_VESFSAR_.2	ULTIMATE	LRRK2	Q5S007	Q5S007	LRRK2_HUMAN	Leucine-rich repeat serine/threonine-protein kinase 2	Panel	C:/Users/snow/AppData/Roaming/SpectroDive/12.2.250117/panels/V20022025-164115_IPA090_Publication_Pept.kit	-25.519	3	10.527	FALSE	_VESFSAR_	_VESFSAR_	_VESFSAR_	_VESFSAR_	_VESFSAR_	_VESFSAR_	VESFSAR	2	1	y	4	noloss	398.203	0.783914	480.257	0.783914	TRUE	TRUE	LABEL_FREE
_VESFSAR_.2	ULTIMATE	LRRK2	Q5S007	Q5S007	LRRK2_HUMAN	Leucine-rich repeat serine/threonine-protein kinase 2	Panel	C:/Users/snow/AppData/Roaming/SpectroDive/12.2.250117/panels/V20022025-164115_IPA090_Publication_Pept.kit	-25.519	3	100	FALSE	_VESFSAR_	_VESFSAR_	_VESFSAR_	_VESFSAR_	_VESFSAR_	_VESFSAR_	VESFSAR	2	1	y	5	noloss	398.203	0.783914	567.288	0.783914	TRUE	TRUE	LABEL_FREE
_VESFSAR_.2	ULTIMATE	LRRK2	Q5S007	Q5S007	LRRK2_HUMAN	Leucine-rich repeat serine/threonine-protein kinase 2	Panel	C:/Users/snow/AppData/Roaming/SpectroDive/12.2.250117/panels/V20022025-164115_IPA090_Publication_Pept.kit	-25.519	3	14.6405	FALSE	_VESFSAR_	_VESFSAR_	_VESFSAR_	_VESFSAR_	_VESFSAR_	_VESFSAR_	VESFSAR	2	1	y	6	H2O	398.203	0.783914	678.321	0.783914	TRUE	TRUE	LABEL_FREE
_VESFSAR_.2	ULTIMATE	LRRK2	Q5S007	Q5S007	LRRK2_HUMAN	Leucine-rich repeat serine/threonine-protein kinase 2	Panel	C:/Users/snow/AppData/Roaming/SpectroDive/12.2.250117/panels/V20022025-164115_IPA090_Publication_Pept.kit	-25.519	3	45.9206	FALSE	_VESFSAR_	_VESFSAR_	_VESFSAR_	_VESFSAR_	_VESFSAR_	_VESFSAR_	VESFSAR	2	1	y	6	noloss	398.203	0.783914	696.331	0.783914	TRUE	TRUE	LABEL_FREE
_VESFSAR_.2	ULTIMATE	LRRK2	Q5S007	Q5S007	LRRK2_HUMAN	Leucine-rich repeat serine/threonine-protein kinase 2	Panel	C:/Users/snow/AppData/Roaming/SpectroDive/12.2.250117/panels/V20022025-164115_IPA090_Publication_Pept.kit	-25.519	3	0.162412	FALSE	_VESFSAR_	_VESFSAR_	_VESFSAR_	_VESFSAR[+10]_	_VESFSAR[+13C6+15N4-C6-N4]_	_VESFSAR[Arg10 C-term]_	VESFSAR	2	1	y	3	NH3	403.208	0.783914	326.17	0.783914	TRUE	TRUE	LABEL_FREE
_VESFSAR_.2	ULTIMATE	LRRK2	Q5S007	Q5S007	LRRK2_HUMAN	Leucine-rich repeat serine/threonine-protein kinase 2	Panel	C:/Users/snow/AppData/Roaming/SpectroDive/12.2.250117/panels/V20022025-164115_IPA090_Publication_Pept.kit	-25.519	3	12.4775	FALSE	_VESFSAR_	_VESFSAR_	_VESFSAR_	_VESFSAR[+10]_	_VESFSAR[+13C6+15N4-C6-N4]_	_VESFSAR[Arg10 C-term]_	VESFSAR	2	1	y	3	noloss	403.208	0.783914	343.196	0.783914	TRUE	TRUE	LABEL_FREE
_VESFSAR_.2	ULTIMATE	LRRK2	Q5S007	Q5S007	LRRK2_HUMAN	Leucine-rich repeat serine/threonine-protein kinase 2	Panel	C:/Users/snow/AppData/Roaming/SpectroDive/12.2.250117/panels/V20022025-164115_IPA090_Publication_Pept.kit	-25.519	3	10.527	FALSE	_VESFSAR_	_VESFSAR_	_VESFSAR_	_VESFSAR[+10]_	_VESFSAR[+13C6+15N4-C6-N4]_	_VESFSAR[Arg10 C-term]_	VESFSAR	2	1	y	4	noloss	403.208	0.783914	490.265	0.783914	TRUE	TRUE	LABEL_FREE
_VESFSAR_.2	ULTIMATE	LRRK2	Q5S007	Q5S007	LRRK2_HUMAN	Leucine-rich repeat serine/threonine-protein kinase 2	Panel	C:/Users/snow/AppData/Roaming/SpectroDive/12.2.250117/panels/V20022025-164115_IPA090_Publication_Pept.kit	-25.519	3	100	FALSE	_VESFSAR_	_VESFSAR_	_VESFSAR_	_VESFSAR[+10]_	_VESFSAR[+13C6+15N4-C6-N4]_	_VESFSAR[Arg10 C-term]_	VESFSAR	2	1	y	5	noloss	403.208	0.783914	577.297	0.783914	TRUE	TRUE	LABEL_FREE
_VESFSAR_.2	ULTIMATE	LRRK2	Q5S007	Q5S007	LRRK2_HUMAN	Leucine-rich repeat serine/threonine-protein kinase 2	Panel	C:/Users/snow/AppData/Roaming/SpectroDive/12.2.250117/panels/V20022025-164115_IPA090_Publication_Pept.kit	-25.519	3	14.6405	FALSE	_VESFSAR_	_VESFSAR_	_VESFSAR_	_VESFSAR[+10]_	_VESFSAR[+13C6+15N4-C6-N4]_	_VESFSAR[Arg10 C-term]_	VESFSAR	2	1	y	6	H2O	403.208	0.783914	688.329	0.783914	TRUE	TRUE	LABEL_FREE
_VESFSAR_.2	ULTIMATE	LRRK2	Q5S007	Q5S007	LRRK2_HUMAN	Leucine-rich repeat serine/threonine-protein kinase 2	Panel	C:/Users/snow/AppData/Roaming/SpectroDive/12.2.250117/panels/V20022025-164115_IPA090_Publication_Pept.kit	-25.519	3	45.9206	FALSE	_VESFSAR_	_VESFSAR_	_VESFSAR_	_VESFSAR[+10]_	_VESFSAR[+13C6+15N4-C6-N4]_	_VESFSAR[Arg10 C-term]_	VESFSAR	2	1	y	6	noloss	403.208	0.783914	706.339	0.783914	TRUE	TRUE	LABEL_FREE
_YSLEPVAVELK_.2	ULTIMATE	PGK1	P00558	P00558	PGK1_HUMAN	Phosphoglycerate kinase 1	Panel	C:/Users/snow/AppData/Roaming/SpectroDive/12.2.250117/panels/V20022025-164115_IPA090_Publication_Pept.kit	57.1875	9	17.8244	FALSE	_YSLEPVAVELK_	_YSLEPVAVELK_	_YSLEPVAVELK_	_YSLEPVAVELK_	_YSLEPVAVELK_	_YSLEPVAVELK_	YSLEPVAVELK	2	1	y	10	noloss	624.348	0.958869	1084.62	0.958869	TRUE	TRUE	LABEL_FREE
_YSLEPVAVELK_.2	ULTIMATE	PGK1	P00558	P00558	PGK1_HUMAN	Phosphoglycerate kinase 1	Panel	C:/Users/snow/AppData/Roaming/SpectroDive/12.2.250117/panels/V20022025-164115_IPA090_Publication_Pept.kit	57.1875	9	9.18513	FALSE	_YSLEPVAVELK_	_YSLEPVAVELK_	_YSLEPVAVELK_	_YSLEPVAVELK_	_YSLEPVAVELK_	_YSLEPVAVELK_	YSLEPVAVELK	2	1	y	3	noloss	624.348	0.958869	389.239	0.958869	TRUE	TRUE	LABEL_FREE
_YSLEPVAVELK_.2	ULTIMATE	PGK1	P00558	P00558	PGK1_HUMAN	Phosphoglycerate kinase 1	Panel	C:/Users/snow/AppData/Roaming/SpectroDive/12.2.250117/panels/V20022025-164115_IPA090_Publication_Pept.kit	57.1875	9	15.5463	FALSE	_YSLEPVAVELK_	_YSLEPVAVELK_	_YSLEPVAVELK_	_YSLEPVAVELK_	_YSLEPVAVELK_	_YSLEPVAVELK_	YSLEPVAVELK	2	1	y	5	noloss	624.348	0.958869	559.345	0.958869	TRUE	TRUE	LABEL_FREE
_YSLEPVAVELK_.2	ULTIMATE	PGK1	P00558	P00558	PGK1_HUMAN	Phosphoglycerate kinase 1	Panel	C:/Users/snow/AppData/Roaming/SpectroDive/12.2.250117/panels/V20022025-164115_IPA090_Publication_Pept.kit	57.1875	9	100	FALSE	_YSLEPVAVELK_	_YSLEPVAVELK_	_YSLEPVAVELK_	_YSLEPVAVELK_	_YSLEPVAVELK_	_YSLEPVAVELK_	YSLEPVAVELK	2	1	y	7	noloss	624.348	0.958869	755.466	0.958869	TRUE	TRUE	LABEL_FREE
_YSLEPVAVELK_.2	ULTIMATE	PGK1	P00558	P00558	PGK1_HUMAN	Phosphoglycerate kinase 1	Panel	C:/Users/snow/AppData/Roaming/SpectroDive/12.2.250117/panels/V20022025-164115_IPA090_Publication_Pept.kit	57.1875	9	22.2535	FALSE	_YSLEPVAVELK_	_YSLEPVAVELK_	_YSLEPVAVELK_	_YSLEPVAVELK_	_YSLEPVAVELK_	_YSLEPVAVELK_	YSLEPVAVELK	2	1	y	8	noloss	624.348	0.958869	884.509	0.958869	TRUE	TRUE	LABEL_FREE
_YSLEPVAVELK_.2	ULTIMATE	PGK1	P00558	P00558	PGK1_HUMAN	Phosphoglycerate kinase 1	Panel	C:/Users/snow/AppData/Roaming/SpectroDive/12.2.250117/panels/V20022025-164115_IPA090_Publication_Pept.kit	57.1875	9	20.9154	FALSE	_YSLEPVAVELK_	_YSLEPVAVELK_	_YSLEPVAVELK_	_YSLEPVAVELK_	_YSLEPVAVELK_	_YSLEPVAVELK_	YSLEPVAVELK	2	1	y	9	noloss	624.348	0.958869	997.593	0.958869	TRUE	TRUE	LABEL_FREE
_YSLEPVAVELK_.2	ULTIMATE	PGK1	P00558	P00558	PGK1_HUMAN	Phosphoglycerate kinase 1	Panel	C:/Users/snow/AppData/Roaming/SpectroDive/12.2.250117/panels/V20022025-164115_IPA090_Publication_Pept.kit	57.1875	9	17.8244	FALSE	_YSLEPVAVELK_	_YSLEPVAVELK_	_YSLEPVAVELK_	_YSLEPVAVELK[+8]_	_YSLEPVAVELK[+13C6+15N2-C6-N2]_	_YSLEPVAVELK[Lys8 C-term]_	YSLEPVAVELK	2	1	y	10	noloss	628.355	0.958869	1092.64	0.958869	TRUE	TRUE	LABEL_FREE
_YSLEPVAVELK_.2	ULTIMATE	PGK1	P00558	P00558	PGK1_HUMAN	Phosphoglycerate kinase 1	Panel	C:/Users/snow/AppData/Roaming/SpectroDive/12.2.250117/panels/V20022025-164115_IPA090_Publication_Pept.kit	57.1875	9	9.18513	FALSE	_YSLEPVAVELK_	_YSLEPVAVELK_	_YSLEPVAVELK_	_YSLEPVAVELK[+8]_	_YSLEPVAVELK[+13C6+15N2-C6-N2]_	_YSLEPVAVELK[Lys8 C-term]_	YSLEPVAVELK	2	1	y	3	noloss	628.355	0.958869	397.254	0.958869	TRUE	TRUE	LABEL_FREE
_YSLEPVAVELK_.2	ULTIMATE	PGK1	P00558	P00558	PGK1_HUMAN	Phosphoglycerate kinase 1	Panel	C:/Users/snow/AppData/Roaming/SpectroDive/12.2.250117/panels/V20022025-164115_IPA090_Publication_Pept.kit	57.1875	9	15.5463	FALSE	_YSLEPVAVELK_	_YSLEPVAVELK_	_YSLEPVAVELK_	_YSLEPVAVELK[+8]_	_YSLEPVAVELK[+13C6+15N2-C6-N2]_	_YSLEPVAVELK[Lys8 C-term]_	YSLEPVAVELK	2	1	y	5	noloss	628.355	0.958869	567.359	0.958869	TRUE	TRUE	LABEL_FREE
_YSLEPVAVELK_.2	ULTIMATE	PGK1	P00558	P00558	PGK1_HUMAN	Phosphoglycerate kinase 1	Panel	C:/Users/snow/AppData/Roaming/SpectroDive/12.2.250117/panels/V20022025-164115_IPA090_Publication_Pept.kit	57.1875	9	100	FALSE	_YSLEPVAVELK_	_YSLEPVAVELK_	_YSLEPVAVELK_	_YSLEPVAVELK[+8]_	_YSLEPVAVELK[+13C6+15N2-C6-N2]_	_YSLEPVAVELK[Lys8 C-term]_	YSLEPVAVELK	2	1	y	7	noloss	628.355	0.958869	763.48	0.958869	TRUE	TRUE	LABEL_FREE
_YSLEPVAVELK_.2	ULTIMATE	PGK1	P00558	P00558	PGK1_HUMAN	Phosphoglycerate kinase 1	Panel	C:/Users/snow/AppData/Roaming/SpectroDive/12.2.250117/panels/V20022025-164115_IPA090_Publication_Pept.kit	57.1875	9	22.2535	FALSE	_YSLEPVAVELK_	_YSLEPVAVELK_	_YSLEPVAVELK_	_YSLEPVAVELK[+8]_	_YSLEPVAVELK[+13C6+15N2-C6-N2]_	_YSLEPVAVELK[Lys8 C-term]_	YSLEPVAVELK	2	1	y	8	noloss	628.355	0.958869	892.523	0.958869	TRUE	TRUE	LABEL_FREE
_YSLEPVAVELK_.2	ULTIMATE	PGK1	P00558	P00558	PGK1_HUMAN	Phosphoglycerate kinase 1	Panel	C:/Users/snow/AppData/Roaming/SpectroDive/12.2.250117/panels/V20022025-164115_IPA090_Publication_Pept.kit	57.1875	9	20.9154	FALSE	_YSLEPVAVELK_	_YSLEPVAVELK_	_YSLEPVAVELK_	_YSLEPVAVELK[+8]_	_YSLEPVAVELK[+13C6+15N2-C6-N2]_	_YSLEPVAVELK[Lys8 C-term]_	YSLEPVAVELK	2	1	y	9	noloss	628.355	0.958869	1005.61	0.958869	TRUE	TRUE	LABEL_FREE
